# The Landscape of Mutational Mosaicism in Autistic and Normal Human Cerebral Cortex

**DOI:** 10.1101/2020.02.11.944413

**Authors:** Rachel E. Rodin, Yanmei Dou, Minseok Kwon, Maxwell A. Sherman, Alissa M. D’Gama, Ryan N. Doan, Lariza M. Rento, Kelly M. Girskis, Craig L. Bohrson, Sonia N. Kim, Lovelace J. Luquette, Doga C. Gulhan, Brain Somatic Mosaicism Network, Peter J. Park, Christopher A. Walsh

## Abstract

Although somatic mutations have well-established roles in cancer and certain focal epilepsies, the extent to which mutational mosaicism shapes the developing human brain is poorly understood. Here we characterize the landscape of somatic mutations in the human brain using ultra-deep (~250×) whole-genome sequencing of brains from 59 autism spectrum disorder (ASD) cases and 15 controls. We observe a mean of 26 (±10, range 10-60) somatic single nucleotide variants (sSNVs) per brain present in ≥4% of cells, with enrichment of mutations in coding and putative regulatory regions. Our analysis reveals that the first cell division after fertilization produces ~3.4 mutations, followed by 2-3 mutations in subsequent generations. This rate suggests that a typical individual possesses ~80 sSNVs present in ≥2% of cells—comparable to the number of *de novo* germline mutations per generation—with about half of individuals having at least one potentially function-altering somatic mutation somewhere in the cortex. Although limited by sample size, ASD brains show an excess of somatic mutations in neural enhancer sequences compared to controls, suggesting that mosaic enhancer mutations may contribute to ASD risk.
