## Supplementary Table 1 for "The Landscape of Mutational Mosaicism in Autistic and Normal Human Cerebral Cortex"

### Sheet: Cases
Case ID	Age (years)	Sex	Ethnicity	Brain Region Sequenced	Cause of Death	PMI (hours)	Brain Bank	Sequencing Company	Library Preparation Method	Average Coverage	ADI-R A	ADI-R B (V)	ADI-R B (NV)	ADI-R C	ADI-R D	Comorbid Disorders
UMB797	9	M	Caucasian	BA10	Drowning	13	University of Maryland	New York Genome Center	PCR-based	234	24	20	13	6	-	-
UMB1174	7	F	Caucasian	Generic PFC	Multi-System Organ Failure	14	University of Maryland	Macrogen	PCR-free	264.9	22	n/a	11	6	5	Epilepsy, Tardive Dyskinesia
UMB1182	9	F	African American	BA46	Smoke Inhalation	24	University of Maryland	Macrogen	PCR-free	244.9	-	-	-	-	-	-
UMB1349	5	M	Caucasian	Frontal Cortex - generic	Drowning	39	University of Maryland	Macrogen	PCR-free	265.7	-	-	-	-	-	-
UMB1445	45	M	Caucasian	BA 10	Complications of Disorder	23	University of Maryland	Macrogen	PCR-free	237.7	-	-	-	-	-	Amyotrophic Lateral Sclerosis
UMB1638	20	F	Caucasian	Generic PFC	Seizure Disorder	50	University of Maryland	New York Genome Center	PCR-based	244.2	21	n/a	11	7	5	Epilepsy, Microcephaly
UMB4231	8	M	African American	BA 9	Drowning	12	University of Maryland	Macrogen	PCR-free	283.3	-	-	-	-	-	-
UMB4334	11	M	Hispanic	BA10	Acute Hemorrhagic Tracheobronchitis	27	University of Maryland	New York Genome Center	PCR-based	234.8	36	9	9	6	4	Epilepsy
UMB4671	4	F	African American	Generic PFC	Multiple Injuries	13	University of Maryland	New York Genome Center	PCR-based	225.5	26	n/a	13	3	5	-
UMB4721	8	M	African American	Frontal Cortex - generic	Drowning	16	University of Maryland	Macrogen	PCR-free	276.3	24	n/a	10	10	3	-
UMB4849	7	M	African American	BA 9/46	Drowning	20	University of Maryland	Macrogen	PCR-free	225	22	18	n/a	8	3	-
UMB4899	14	M	Caucasian	Generic PFC	Drowning	9	University of Maryland	New York Genome Center	PCR-based	233	22	n/a	14	8	4	Seizures, Cerebellar Heterotopia
UMB4999	20	M	Caucasian	BA9	Cardiac Arrhythmia	14	University of Maryland	New York Genome Center	PCR-based	225.2	-	-	-	-	-	-
UMB5027	37	M	African American	BA10	Bowel Obstruction	26	University of Maryland	New York Genome Center	PCR-based	238.8	-	-	-	-	-	-
UMB5115	46	M	Caucasian	BA10	Pseudmyxoma Peritonei	29	University of Maryland	New York Genome Center	PCR-based	213.4	27	n/a	14	8	1	Epilepsy
UMB5144	7	M	Caucasian	BA 9	Rhabdomyosarcoma	3	University of Maryland	Macrogen	PCR-free	258.1	28	20	12	3	3	-
UMB5176	22	M	African American	BA10	Subdural Hemorrhage	18	University of Maryland	New York Genome Center	PCR-based	205.3	25	13	13	7	5	-
LBR5221	19	M	Caucasian	DLPFC	Heroin Intoxication	41	Lieber Institute	Macrogen	PCR-free	234.6	-	-	-	-	-	-
UMB5278	15	F	Caucasian	BA 9	Drowning	13	University of Maryland	Macrogen	PCR-free	252.3	22	21	11	5	5	Epilepsy
UMB5294	19	M	Caucasian	BA 9	Hanging (suicide)	16	University of Maryland	Macrogen	PCR-free	257.7	17	19	14	5	2	-
UMB5297	33	M	Caucasian	BA10 (Right)	Asphyxia	50	University of Maryland	New York Genome Center	PCR-based	204.6	-	-	-	-	-	-
UMB5302	16	M	Caucasian	BA10	Diabetic Ketoacidosis	20	University of Maryland	New York Genome Center	PCR-based	245.4	-	-	-	-	-	Epilepsy
UMB5303	67	M	African American	BA 9	Cardiac Arrest	16	University of Maryland	Macrogen	PCR-free	232.9	-	-	-	-	-	Epilepsy, Tardive Dyskinesia
LBR5311	21	M	Caucasian	DLPFC	Bowel Obstruction	15.5	Lieber Institute	Macrogen	PCR-free	267	-	-	-	-	-	-
LBR5313	17	M	Caucasian	DLPFC	Hanging (Suicide)	31.5	Lieber Institute	Macrogen	PCR-free	232.2	-	-	-	-	-	-
UMB5340	53	M	Caucasian	BA 9	Cardiac Arrhythmia	26	University of Maryland	Macrogen	PCR-free	270.1	30	n/a	10	10	5	Parkinson's Disease
UMB5403	16	M	Caucasian	BA 10	Cardiac Arrhythmia	35	University of Maryland	Macrogen	PCR-free	274.8	30	n/a	14	5	5	-
UMB5419	19	F	Caucasian	BA 10	Seizure Disorder	22	University of Maryland	Macrogen	PCR-free	265.4	24	14	n/a	6	3	Epilepsy
UMB5565	12	M	African American	BA 9	Seizure Disorder	22	University of Maryland	Macrogen	PCR-free	290.3	27	n/a	17	5	4	Epilepsy
UMB5574	23	M	African American	BA 9	Pneumonia	14	University of Maryland	Macrogen	PCR-free	262.5	28	n/a	14	6	3	-
LBR5586	29	M	Caucasian	DLPFC	Cardiomegaly	NA	Lieber Institute	Macrogen	PCR-free	229.7	-	-	-	-	-	-
UMB5771	27	F	Caucasian	BA 9	-	5	University of Maryland	Macrogen	PCR-free	290.9	25	n/a	14	5	5	Epilepsy, Polycystic Kidney Disease
UMB5841	12	M	Caucasian	BA 9/10	Hanging (Suicide)	15	University of Maryland	Macrogen	PCR-free	260.1	-	-	-	-	-	ADHD
UMB5864	20	M	Caucasian	BA 9	Seizure Disorder	63	University of Maryland	Macrogen	PCR-free	231.5	18	14	n/a	7	5	Epilepsy
UMB5878	27	M	Caucasian	BA9	Peritonitis	42	University of Maryland	Macrogen	PCR-free	292.3	23	19	10	7	3	ADHD
UMB5939	21	M	Caucasian	BA9	Cardiovascular Disease	22	University of Maryland	Macrogen	PCR-free	235.1	29	22	n/a	9	4	Epilepsy
AN02255	20	M	-	PFC	Intractable Seizures	32	Autism BrainNet	Macrogen	PCR-free	234.9	17	n/a	13	9	4	Epilepsy
AN05983	24	M	-	PFC	SUDEP	36	Autism BrainNet	Macrogen	PCR-free	236.1	16	18	n/a	10	3	Epilepsy
AN06365	10	M	-	PFC	Seizure Disorder	18	Autism BrainNet	Macrogen	PCR-free	240.4	-	-	-	-	-	Epilepsy
AN09412	29	M	-	PFC	-	38	Autism BrainNet	Macrogen	PCR-free	309.8	-	-	-	-	-	-
AN12434	18	M	-	PFC	Drowning	33	Autism BrainNet	Macrogen	PCR-free	264.7	-	-	-	-	-	Epilepsy
AN13287	43	M	-	PFC	Peritonitic	40	Autism BrainNet	Macrogen	PCR-free	264.3	25	n/a	11	9	3	-
AN13654	69	M	-	PFC	-	22	Autism BrainNet	Macrogen	PCR-free	263.9	5	9	n/a	8	-	-
AN14067	38	M	-	PFC	Cardiac Arrest	46	Autism BrainNet	Macrogen	PCR-free	357.6	22	n/a	10	5	5	-
AN19923	49	M	-	PFC	Non-Hodgkin Lymphoma	21	Autism BrainNet	Macrogen	PCR-free	290.4	24	19	n/a	8	5	-
BEAR10	37	M	Caucasian	PFC	-	25	Autism BrainNet	Macrogen	PCR-free	248.1	24	n/a	13	4	5	-
BEAR12	74	M	Caucasian	PFC	Pneumonia	21	Autism BrainNet	Macrogen	PCR-free	236.4	16	7	n/a	4	1	-
BEAR3	31	M	-	PFC	Cardiac Arrest/Renal Failure	4	Autism BrainNet	Macrogen	PCR-free	239.8	28	n/a	11	9	3	-
BEAR5	29	M	-	PFC	Ruptured Aorta	14	Autism BrainNet	Macrogen	PCR-free	236.2	13	15	n/a	6	5	-
BEAR8	21	M	-	PFC	Asphyxiation	12	Autism BrainNet	Macrogen	PCR-free	237.5	25	22	n/a	10	5	Seizures
M3663M	27	M	Hispanic	BA46	Neuroleptic Malignant Syndrome	22	University of Maryland	Macrogen	PCR-free	251.4	25	n/a	12	7	4	-
MSSM001	25	M	Caucasian	PFC	SUDEP	23	Autism BrainNet	Macrogen	PCR-free	235.3	21	n/a	14	8	5	Epilepsy, XYY
MSSM002	49	M	Caucasian	PFC	Gastric Carcinoma	-	Autism BrainNet	Macrogen	PCR-free	230.1	-	-	-	-	-	-
NEBB004	23	M	-	PFC	Aspiration	22	Autism BrainNet	Macrogen	PCR-free	238.2	24	20	n/a	6	5	Epilepsy
NEBB006	35	M	-	PFC	Coronary Artery Atherosclerosis	38	Autism BrainNet	Macrogen	PCR-free	230	11	12	n/a	3	1	-
UK20119	50	M	-	BA10	Pulmonary Embolism	72	Autism BrainNet	Macrogen	PCR-free	259.6	-	-	-	-	-	-
UK25363	33	M	Caucasian	BA10	SUDEP	96	Autism BrainNet	Macrogen	PCR-free	244.1	-	-	-	-	-	Epilepsy
UK28768	22	M	Caucasian	BA10	SUDEP	48	Autism BrainNet	Macrogen	PCR-free	243.6	-	-	-	-	-	Epilepsy
UK45353	44	F	-	BA10	Asphyxiation	48	Autism BrainNet	Macrogen	PCR-free	244.3	-	-	-	-	-	-

### Sheet: Controls
Control ID	Age (years)	Sex	Ethnicity	Brain Region	Cause of Death	PMI (hours)	Brain Bank	Sequencing Company	Library Preparation Method	Average Coverage
UMB818	27	M	Caucasian	BA10	Motor Vehicle Accident	10	University of Maryland	Macrogen	PCR-free	267.8
UMB914	20	M	Caucasian	BA10	Motor Vehicle Accident	18	University of Maryland	Macrogen	PCR-free	262.1
UMB1024	14	M	Caucasian	Generic PFC	Cardiac Arrhythmia	16	University of Maryland	Macrogen	PCR-free	272
UMB1465	17	M	Caucasian	PFC	Multiple Injuries	4	University of Maryland	Macrogen	PCR-free	256.6
UMB1474	50	M	African American	BA9	Cardiovascular Disease	8	University of Maryland	Macrogen	PCR-free	249.8
UMB1499	4	F	Asian	Generic PFC	Lymphocytic Myocarditis	21	University of Maryland	Macrogen	PCR-free	231.9
UMB1712	20	M	Caucasian	BA10	Gunshot Wound (Suicide)	8	University of Maryland	Macrogen	PCR-free	249.2
UMB4548	20	F	African American	BA10	Motor Vehicle Accident	5	University of Maryland	Macrogen	PCR-free	250.8
UMB4638	15	F	Caucasian	PFC	Chest Injuries	5	University of Maryland	Macrogen	PCR-free	259.2
UMB4643	42	F	Caucasian	PFC	Cardiovascular Disease	17	University of Maryland	Macrogen	PCR-free	264.9
UMB4672	22	M	African American	BA9	Anaphylactoid Reaction	14	University of Maryland	Macrogen	PCR-free	238.7
UMB4842	47	M	Caucasian	BA10	Airway Obstruction	12	University of Maryland	Macrogen	PCR-free	240.6
UMB5161	10	F	African American	BA10	Hanging	22	University of Maryland	Macrogen	PCR-free	241.4
UMB5238	32	M	Caucasian	BA10	Morphine Intoxication	7	University of Maryland	Macrogen	PCR-free	242.8
UMB5391	8	M	Caucasian	BA10	Drowning	12	University of Maryland	Macrogen	PCR-free	255.3
